# The bacterial leader peptide peTrpL has a conserved function in antibiotic-dependent posttranscriptional regulation of ribosomal genes

**DOI:** 10.1101/606483

**Authors:** Hendrik Melior, Sandra Maaß, Maximilian Stötzel, Siqi Li, Konrad U. Förstner, Rubina Schütz, Saina Azarderakhsh, Aleksei Shevkoplias, Susanne Barth-Weber, Adithi R. Varadarajan, Kathrin Baumgardt, Zoe Chervontseva, John Ziebuhr, Christian H. Ahrens, Dörte Becher, Elena Evguenieva-Hackenberg

## Abstract

The ribosome-dependent attenuator located upstream of bacterial tryptophan biosynthesis genes harbors a small ORF *trpL* containing tryptophan codons. When tryptophan is available, efficient *trpL* translation causes transcription termination and release of the attenuator RNA rnTrpL. In *Sinorhizobium meliloti*, rnTrpL is a *trans*-acting sRNA. Here, we identified an evolutionary conserved function for the *trpL*-encoded 14-aa leader peptide peTrpL. Upon exposure to tetracycline, the cellular peTrpL levels were increased and rnTrpL was generated independently of tryptophan availability. Both peTrpL and rnTrpL were found to be involved in tetracycline-dependent destabilization of *rplUrpmA* mRNA encoding ribosomal proteins L21 and L27. We provide evidence for redirection of the sRNA rnTrpL from its antibiotic-independent target *trpDC* to *rplUrpmA* by formation of an antibiotic-dependent ribonucleoprotein complex (ARNP). ARNPs comprising peTrpL, rnTrpL, *rplUrpmA* and antisense RNA were also observed for other translation-inhibiting antibiotics, suggesting that bacteria evolved mechanisms to utilize antibiotics for mRNA destabilization.
