## Supplementary material for "The bacterial leader peptide peTrpL has a conserved function in antibiotic-dependent posttranscriptional regulation of ribosomal genes": Table S1

### Sheet: Supp. Table
Table S1. Mass spectrometry results of the analysis of the Coomassie-stained, 13 kDa band shown in Fig. 7B and representing 3×FLAG-peTrpL that was co-purified with MS2-rnTrpL in the presence of Tc.
Protein identifier	Molecular Weight (kDa)	Unique Peptides*	NSAF	PSM	Annotated protein product	Encoded in
xx|ManualEntry|ManualEntry_3xFlagt-tag-peTrpL	4	14	0.49765	50	(peTrpL leader peptide; positive control)	n.a.
SM2011_RS24435|GBK|geno|+247aa_chemg|NC_020528_2141716_2141558_-3_ATG_52	5	1	0.034453	5	entericidin A/B family lipoprotein	chromosome
SM2011_RS22425|prod|+1aa_chemg|NC_020528_1727923_1727783_-3_ATG_46	5	1	0.015579	2	hypothetical protein	chromosome
SM2011_RS16185|GBK|geno|prod|NC_020528_398139_398405_+3_ATG_88	9	2	0.012215	3	30S ribosomal protein S20	chromosome
SM2011_RS21305|GBK|geno|prod|chemg|NC_020528_1485287_1485592_+2_ATG_101	12	2	0.010643	3	30S ribosomal protein S14	chromosome
SM2011_RS21180|GBK|geno|prod|chemg|NC_020528_1461627_1462055_+3_ATG_142	15	2	0.0075699	3	50S ribosomal protein L11	chromosome
SM2011_RS27975|GBK|geno|prod|chemg|NC_020528_2875013_2875303_+2_ATG_96	11	1	0.0074648	2	50S ribosomal protein L28	chromosome
SM2011_RS21265|GBK|geno|prod|chemg|NC_020528_1481812_1482201_+1_ATG_129	14	2	0.0055552	2	50S ribosomal protein L22	chromosome
SM2011_RS21330|GBK|geno|prod|chemg|NC_020528_1487668_1487871_+1_ATG_67	8	1	0.0053479	1	50S ribosomal protein L30	chromosome
SM2011_RS18580|GBK|geno|prod|NC_020528_918078_918692_+3_ATG_204	21	2	0.0035128	2	ATP synthase subunit b 2	chromosome
SM2011_RS11615|GBK|prod|+30aa_chemg|NC_020560_1106600_1106286_-2_ATG_104	11	1	0.0034453	1	molecular chaperone GroES	plasmid pSymB
SM2011_RS19705|GBK|geno|prod|chemg|NC_020528_1152970_1151921_-3_ATG_349	38	2	0.00308	3	porin	chromosome
SM2011_RS02025|GBK|prod|chemg|NC_020527_400342_398705_-2_ATG_545 (+1)	58	2	0.0019723	3	molecular chaperone GroEL	plasmid pSymA
SM2011_RS17710|GBK|geno|prod|chemg|NC_020528_731287_732471_+1_ATG_394 (+1)	41	2	0.0018188	2	flagellin A	chromosome
For more information on how to interpret iPtgxDB identifiers, see https://iptgxdb.expasy.org/identifiers/ and [1].
1. Omasits, U., Varadarajan, A.R., Schmid, M., Goetze, S., Melidis, D., Bourqui, M., Nikolayeva, O., Québatte, M., Patrignani, A., Dehio, C., et al. (2017) An integrative strategy to identify the entire protein coding potential of prokaryotic genomes by proteogenomics. Genome Res. 27, 2083-2095.
