## Supplementary material for "The bacterial leader peptide peTrpL has a conserved function in antibiotic-dependent posttranscriptional regulation of ribosomal genes": Table S2

### Sheet: Table S1
Table S2. List of putative peTrpL sequences of Rhizobiales members.
Putative peTrpL	Genome	Abbreviation	Group (see Fig. S7)	GenBank ID
MSTLSSPTRLWWRTF	Afipia broomeae ATCC 49717	Aficle01	red	NZ_KB375282
MSIVVRENRLWWRTF	Afipia broomeae strain GAS525	Afibro01	red	NZ_PGEV01000001
MSTLSSPTRLWWRTF	Afipia clevelandensis ATCC 4972	Aficle01	red	NZ_KB375281
MSTLSNPTRLWWRTF	Afipia massiliensis strain LC387	Afimas01	red	NZ_LBIA01000001
MNTVISPSRLWWRTS	Afipia sp. GAS231	Afisp.02	blue	NZ_LT629703
MSTLSSPTRLWWRTF	Afipia sp. NBIMC_P1-C2	Aficle01	red	NZ_AVBL01000011
MSTLSSPTLLWWRTF	Afipia sp. OHSU_IIC2	Afisp.01	red	NZ_APJH01000012
MSTLSSPTLLWWRTF	Afipia sp. OHSU_IIuncloned	Afisp.01	red	NZ_APHQ01000013
MSTLSSPTLLWWRTF	Afipia sp. OHSU_I-uncloned	Afisp.01	red	NZ_APJG01000024
MNIVSKNIANWWWGSFTRP	Agrobacterium arsenijevicii strain KFB 330	Rhinep01	brown	NZ_JWIT01000023
MNIVSKNIANWWWSSFLRP	Agrobacterium fabrum str. C58	Agrsp.01	brown	NC_003062
MNIVSMNIANWWWSSFTRP	Agrobacterium genomosp. 1 str. TT111	Agrtum02	purple	NZ_LT009714
MNIVSMNIANWWWSSFTRP	Agrobacterium genomosp. 13 str. CFBP 6927	Agrtum02	purple	NZ_LT009756
MNIVSKNIANWWWSSFTRP	Agrobacterium genomosp. 2 str. CFBP 5494	Rhisp.05	blue	NZ_LT009718
MNIVSMNIANWWWSSFTRP	Agrobacterium genomosp. 5 str. CFBP 6626	Agrtum02	purple	NZ_LT009735
MNIVSKNIANWWWGSFSRP	Agrobacterium genomosp. 7	Agrtum01	blue	NZ_LT009745
MNTVSKNIANWWWVS	Agrobacterium larrymoorei AF3.10 = ATCC 51759	Agrlar01	blue	NZ_JADW01000047
MNTSLNNIAVWWWAR	Agrobacterium rhizogenes NBRC 13257	Agrsp.02	blue	NZ_BAYX01000001
MNTQSKNIAIWWWGSFTRP	Agrobacterium rubi strain W2/73	Agrrub01	blue	NZ_LXKU01000001
MNTQSKNIAIWWWGSFTRP	Agrobacterium rubi TR3 = NBRC 13261	Agrrub01	blue	NZ_BBJU01000003
MNIVSKNIANWWWGSFSRP	Agrobacterium sp. 224MFTsu3.1	Agrtum01	blue	NZ_ARQL01000019
MNIVSKNIANWWWSSFLRP	Agrobacterium sp. ATCC 31749	Agrsp.01	brown	NZ_AECL01000052
MNTSLNNIAVWWWAR	Agrobacterium sp. B133/95	Agrsp.02	blue	NZ_LXKQ01000073
MNIVSKNIANWWWGSFSRP	Agrobacterium sp. D14	Agrtum01	blue	NZ_ASXX01000007
MNIVSMNIANWWWSSFTRP	Agrobacterium sp. H133	Agrtum02	purple	NC_015183
MNTSLNNIAVWWWAR	Agrobacterium sp. H13-3	Agrsp.02	blue	NC_015508.1
MNIVSKNIANWWWGSFSRP	Agrobacterium sp. LAD9	Agrtum01	blue	NZ_PHGS01000009
MNIVSKNIANWWWGSFSRP	Agrobacterium sp. LY4	Agrtum01	blue	NZ_ASYA01000023
MNIVSKNIANWWWSSFTRP	Agrobacterium sp. MS2 9.628130	Rhisp.05	blue	NZ_QLNF01000026
MKIVSKTFAWWWAR	Agrobacterium sp. RAC06	Rhisp.04	blue	NZ_CP016499
MNIVSMNIANWWWSSFTRP	Agrobacterium sp. SUL3	Agrtum02	purple	NZ_KQ414499
MNIVSKNIANWWWGSFSRP	Agrobacterium sp. TS43	Agrtum01	blue	NZ_ASYB01000035
MNIVSKNIANWWWGSFSRP	Agrobacterium sp. TS45	Agrtum01	blue	NZ_ASYC01000022
MNIVSKNIANWWWGSFSRP	Agrobacterium sp. UNC420CL41Cvi	Agrtum01	blue	NZ_AXUY01000012
MNIVSMNIANWWWSSFTRP	Agrobacterium tumefaciens 5A	Agrtum02	purple	NZ_AGVZ01000003
MNIVSMNIANWWWSSFTRP	Agrobacterium tumefaciens LBA4213 (Ach5)	Agrtum02	purple	NZ_CP007225
MNIVSMNIANWWWSSFTRP	Agrobacterium tumefaciens P4	Agrtum02	purple	NZ_CM002258
MNIVSMNIANWWWSSFTRP	Agrobacterium tumefaciens str. CFBP 5771	Agrtum02	purple	NZ_LT009762
MNIVSKNIANWWWGSFSRP	Agrobacterium tumefaciens str. Cherry 2E-2-2	Agrtum01	blue	NZ_APCC01000078
MNIVSKNIANWWWGSFSRP	Agrobacterium tumefaciens str. Kerr 14	Agrtum01	blue	NZ_LT009730
MNIVSKNIANWWWGSFSRP	Agrobacterium tumefaciens strain HAMBI_105 IDIPBEOP_1	Agrtum01	blue	NZ_QLLD01000001
MNIVSMNIANWWWSSFTRP	Agrobacterium tumefaciens WRT31	Agrtum02	purple	NZ_CM002024
MNTTSLQNNWWRAS	Aminobacter sp. AP02	Amisp.01	brown	NZ_QGGX01000006
MTNALNIGKWWQTRS	Aureimonas sp. AU40	Aursp.01	purple	NZ_BBWL01000041
MSISNHVVDGFWWRP	Bosea sp. PAMC 26642	Bossp.01	red	NZ_CP014301
MSTLSSPTRLWWRTF	Bradyrhizobiaceae bacterium SG-6C	Aficle01	red	NZ_CM001195
MNTVISQSRLWWRTS	Bradyrhizobium algeriense strain RST91	Braalg01	red	NZ_PYCN01000012
MSTAVRPARLWWRTS	Bradyrhizobium arachidis strain LMG 26795	Brayua01	red	NZ_FPBQ01000001
MSTAVRPSRLWWRTS	Bradyrhizobium canariense strain UBMA171	Brasp.12	red	NZ_NAFD01000189
MSTAVRPARLWWRTS	Bradyrhizobium diazoefficiens SEMIA 5080 Cont23	Brayua01	red	NZ_ADOU02000004
MSTAVRPARLWWRTS	Bradyrhizobium diazoefficiens strain XF7	Brayua01	red	NZ_CP029603
MSTAVRPARLWWRTS	Bradyrhizobium diazoefficiens USDA 110	Brayua01	red	NZ_CP011360
MSTVASPSRRWWPTFS	Bradyrhizobium elkanii CCBAU 05737	Brasp.03	red	NZ_AJPV01000325
MSTVASPSRRWWPTFS	Bradyrhizobium elkanii CCBAU 43297	Brasp.03	red	NZ_AJPW01000159
MSTVASPSRRWWPTFS	Bradyrhizobium elkanii strain TnphoA33	Brasp.03	red	NZ_MOXO01000111
MSTVASPSRRWWPTFS	Bradyrhizobium elkanii USDA 3254	Brasp.03	red	NZ_AXAH01000006
MSTVASPSRRWWPTFS	Bradyrhizobium elkanii USDA 94	Brasp.03	red	NZ_JAFC01000005
MSTVVTPSRLWWRTS	Bradyrhizobium icense strain LMTR 13	Brapax01	red	NZ_CP016428
MSTAVRPARLWWRTS	Bradyrhizobium japonicum 22	Brayua01	red	NZ_KI519399
MSTAVRPARLWWRTS	Bradyrhizobium japonicum CCBAU 15618	Brayua01	red	NZ_AJPZ01000209
MSTAVRPARLWWRTS	Bradyrhizobium japonicum CCBAU 83623	Brayua01	red	NZ_AJQB01000323
MSTAVRPARRWWRTS	Bradyrhizobium japonicum in8p8	Brayua02	purple	NZ_AUGD01000011
MSTAVRPARRWWRTS	Bradyrhizobium japonicum is5	Brayua02	purple	NZ_ATWP01000011
MSTAVRPARLWWRTS	Bradyrhizobium japonicum SEMIA 5079 genome	Brayua01	red	NZ_CP007569
MSTAVRPARLWWRTS	Bradyrhizobium japonicum strain UBMA197	Brayua01	red	NZ_NAFL01000266
MSTAVRPARLWWRTS	Bradyrhizobium japonicum USDA 123	Brayua01	red	NZ_AXVP01000182
MSTAVRPARLWWRTS	Bradyrhizobium japonicum USDA 135	Brayua01	red	NZ_AXAT01000083
MSTAVRPARLWWRTS	Bradyrhizobium japonicum USDA 6	Brayua01	red	NC_017249.1
MSTAVRPARLWWRTS	Bradyrhizobium japonicum USDA 6	Brayua01	red	NZ_AXAV01000034
MNTVVRPSRLWWRTS	Bradyrhizobium lablabi strain MT34	Bralab01	red	NZ_LT670845
MSTAVRPARLWWRTS	Bradyrhizobium liaoningense CCBAU 05525	Brayua01	red	NZ_AJQC01000454
MSTAVRPARLWWRTS	Bradyrhizobium liaoningense CCBAU 83689	Brayua01	red	NZ_AJQD01000402
MSTAAHPSRRWWRTS	Bradyrhizobium manausense strain BR3351	Braman01	red	NZ_LJYG01000110
MSTVASPSRRWWPTFS	Bradyrhizobium mercantei strain SEMIA 6399	Brasp.03	red	NZ_MKFI01000015
MSIAVRPSRRWWRTS	Bradyrhizobium neotropicale strain BR 10247	Braneo01	red	NZ_LSEF01000045
MSTVACPSRRWWPTFS	Bradyrhizobium pachyrhizi strain BR3262	Brapac01	red	NZ_LJYE01000048
MSTVVTPSRLWWRTS	Bradyrhizobium paxllaeri strain LMTR 21	Brapax01	red	NZ_MAXB01000037
MSTAARPSRLWWRTS	Bradyrhizobium sp. 3 85S1MB	Brasp.08	red	NZ_CP029427
MSTAVRPARLWWRTS	Bradyrhizobium sp. AC87j1 5	Brayua01	red	NZ_PTFE01000023
MSTAVRPARLWWRTS	Bradyrhizobium sp. AS23.2 3	Brayua01	red	NZ_LGHM01000003
MSTVASPSRRWWPTFS	Bradyrhizobium sp. BR 10303	Brasp.03	red	NZ_LNCU01000049
MSTLVRPARLWWRTL	Bradyrhizobium sp. BTAi1	Brasp.05	red	NC_009485
MSTLSSPARLWWRTF	Bradyrhizobium sp. CCH10C7	Brasp.04	red	NZ_LSIN01000257
MSTLSSPARLWWRTF	Bradyrhizobium sp. CCH4A6	Brasp.04	red	NZ_LSIM01000194
MSTALRPARLWWRTS	Bradyrhizobium sp. CCH5F6	Brasp.14	red	NZ_LSIC01000200
MSTAVRPARLWWRTS	Bradyrhizobium sp. DOA1	Brayua01	red	NZ_JXJM01000001
MSTVVRPSRLWWRTS	Bradyrhizobium sp. Ec3.3	Brasp.11	red	NZ_AXAS01000020
MSTAVRPARLWWRTS	Bradyrhizobium sp. INPA54B 6.0159	Brayua01	red	NZ_PGVG01000034
MSTVVASCRLWWRTS	Bradyrhizobium sp. LMTR 3	Brasp.06	red	NZ_MAXC01000015
MRTVASPSRLWWPTFS	Bradyrhizobium sp. LTSP885	Brasp.01	red	NZ_JYMT01000033
MRTVASPSRLWWPTFS	Bradyrhizobium sp. LTSPM299	Brasp.01	red	NZ_JYMU01000048
MSTVASPSRRWWPTFS	Bradyrhizobium sp. MOS004	Brasp.03	red	NZ_PYFV01000001
MSTAVRPARLWWRTS	Bradyrhizobium sp. NAS80.1 113	Brayua01	red	NZ_LGHL01000113
MSTVASPSRRWWPTFS	Bradyrhizobium sp. NAS96.2	Brasp.03	red	NZ_LGHK01000241
MSTVASPSRRWWPTFS	Bradyrhizobium sp. OHSU_III	Brasp.03	red	NZ_APJD01000007
MSTAACPSRLWWRTS	Bradyrhizobium sp. OK095	Brasp.07	red	NZ_FOBX01000005
MSTVVRPARLWWRTF	Bradyrhizobium sp. ORS 278	Brasp.09	red	NC_009445
MSTVASPSRRWWPTFS	Bradyrhizobium sp. SK17 strain CBNU	Brasp.03	red	NZ_CP025113
MRTVASPSRRWWPTFS	Bradyrhizobium sp. th.b2	Brasp.02	red	NZ_AUGA01000048
MSTVASPSRRWWPTFS	Bradyrhizobium sp. UFLA 03321	Brasp.03	red	NZ_MPVQ01000060
MSTVASPSRRWWPTFS	Bradyrhizobium sp. UFLA03-84	Brasp.03	red	NZ_NSJY01000013
MSTAVRPSRLWWRTS	Bradyrhizobium sp. URHA0013	Brasp.12	red	NZ_KI912426
MSTAVRLSRLWWRTS	Bradyrhizobium sp. WSM1417 Bra1417DRAFT_BWB.1	Brasp.10	red	NZ_KI911783
MSTAVRPARLWWRTS	Bradyrhizobium sp. WSM1743	Brayua01	red	NZ_AXAZ01000100
MSTAVRPARLWWRTS	Bradyrhizobium sp. WSM2793	Brayua01	red	NZ_KB902846
MSTAVRPARLWWRTS	Bradyrhizobium sp. WSM471	Brayua01	red	NZ_CM001442
MSTAARPARLWWRTS	Bradyrhizobium sp. Y36	Brasp.13	red	NZ_NWTI01000028
MSTVASPSRRWWPTSS	Bradyrhizobium viridifuturi strain SEMIA 690	Bravir01	red	NZ_LGTB01000009
MSTAVRPARRWWRTS	Bradyrhizobium yuanmingense CCBAU 05623	Brayua02	purple	NZ_AJQJ01000108
MSTAVRPARLWWRTS	Bradyrhizobium yuanmingense CCBAU 25021	Brayua01	red	NZ_AJQK01000145
MSTAVRPARRWWRTS	Bradyrhizobium yuanmingense CCBAU 35157	Brayua02	purple	NZ_AJQL01000186
MSTAVRPARLWWRTS	Bradyrhizobium yuanmingense strain CCBAU 10071	Brayua01	red	NZ_FMAE01000064
MNISRIIVINGWWWAR	Brucella canis ATCC 23365 I	Brusui01	brown	NC_010103
MNISRIIVINGWWWAR	Brucella melitensis biovar Abortus 2308 I	Brusui01	brown	NC_007618.1
MNISRIIVINGWWWAR	Brucella melitensis bv. 1 str. 16M I	Brusui01	brown	NC_003317.1
MNISRIIVINGWWWAR	Brucella microti CCM 4915 1	Brusui01	brown	NC_013119.1
MNISRIIVINGWWWAR	Brucella ovis ATCC 25840 I	Brusui01	brown	NC_009505
MNISRIIVINGWWWAR	Brucella suis 1330 I	Brusui01	brown	NC_017251.1
MNISRIIVINGWWWAR	Brucella suis 1330 I	Brusui01	brown	NC_017251.1
MTTFLNIGNWWWAR	Ciceribacter lividus strain DSM 25528	Cicliv01	brown	NZ_QPIX01000001
MKNALMIANWWWAR	Ensifer adhaerens strain RP12G	Ensadh01	green	NZ_OCMG01000004
MANTQNISIWWWAR	Ensifer glycinis strain CCBAU 23380	Sinfre01	green	NZ_LPUX01000061
MTNARNISIWWWAR	Ensifer sp. 1H6 9.8839	Enssp.03	purple	NZ_MOAI01000011
MANTQNISIWWWAR	Ensifer sp. BR816	Sinfre01	green	NZ_KB905370
MENARNISIWWWAR	Ensifer sp. LC11	Enssp.01	green	NZ_MBSO01000012
MENARNISIWWWAR	Ensifer sp. LC13	Enssp.01	green	NZ_MBSP01000012
MENARNISIWWWAR	Ensifer sp. LC499	Enssp.01	green	NZ_MBSU01000012
MTSARNISIWWWAR	Ensifer sp. LC54	Enssp.02	green	NZ_MBSR01000099
MTNARNISIWWWAR	Ensifer sp. M14	Enssp.03	purple	NZ_QJNR01000004
MENARNISIWWWAR	Ensifer sp. OV372	Enssp.01	green	NZ_FOON01000030
MTNARNISIWWWAR	Ensifer sp. Root1252	Enssp.03	purple	NZ_LMDT01000015
MTNARNISIWWWAR	Ensifer sp. Root142	Enssp.03	purple	NZ_LMFK01000014
MTNARNISIWWWAR	Ensifer sp. Root231	Enssp.03	purple	NZ_LMIQ01000008
MTNARNISIWWWAR	Ensifer sp. Root258	Enssp.03	purple	NZ_LMIX01000019
MENARNISIWWWAR	Ensifer sp. Root423	Enssp.01	green	NZ_LMEG01000007
MENARNISIWWWAR	Ensifer sp. Root558	Enssp.01	green	NZ_LMGC01000002
MANTQNISIWWWAR	Ensifer sp. USDA 6670	Sinfre01	green	NZ_ATWE01000001
MANTQNISIWWWAR	Ensifer sp. WSM1721	Sinfre01	green	NZ_AZUW01000006
MENARNISIWWWAR	Ensifer sp. YR511	Enssp.01	green	NZ_FNGR01000005
MYTIAPIMKVWWRPL	Fulvimarina pelagi HTCC2506 scf_1100011000323	Fulpel01	purple	NZ_DS022272
MYTIAPIMKVWWRPL	Fulvimarina pelagi strain DSM 15513	Fulpel01	purple	NZ_BBWO01000006
MNTTSLQNTWWRAS	Hoeflea sp. 108	Hoesp.01	purple	NZ_KB890024
MTNAVVAKLWWRAS	Mangrovicella endophytica strain 5T4P121	Manend01	brown	NZ_PKMZ01000002.1
MNTMNNIANWWWAR	Martelella endophytica strain YC6887	Marend01	brown	NZ_CP010803
MITIEMNIANWWWAR	Martelella mediterranea strain USBA857	Marmed01	brown	NZ_PVUG01000017.1
MITTMNIANWWWAR	Martelella sp. AD3	Marsp.01	purple	NZ_CP014275.1
MNMRSIKTIWWWAC	Mesorhizobium ciceri biovar biserrulae WSM1271	Mescic01	purple	NC_014923
MNMRSTKTIWWWAC	Mesorhizobium loti MAFF303099	Meslot01	brown	NC_002678.2
MNMRSTKTIWWWAC	Mesorhizobium opportunistum WSM2075	Meslot01	brown	NC_015675.1
MNSMNIANWWPARSTRP	Neorhizobium galegae bv. officinalis strain HAMBI 490	Neosp.01	purple	NZ_CCRG01000026
MNSMTIANWWPARSTRP	Neorhizobium galegae bv. orientalis strain HAMBI 2427	Neogal01	brown	NZ_CCRJ01000020
MNSMNIANWWPARSTRP	Neorhizobium sp. T17_20 763	Neosp.01	purple	NZ_PVBG01000019
MNSMNIANWWPARSTRP	Neorhizobium sp. T25_27 178	Neosp.01	purple	NZ_PVBJ01000001
MNSMNIANWWPARSTRP	Neorhizobium sp. T7_12 631	Neosp.01	purple	NZ_PVBK01000001
MTTISCAKLWWWVR	Nitratireductor aquibiodomus NL21 = JCM 21793	Nitaqu01	purple	NZ_BAMP01000012
MTTISCAKLWWWVR	Nitratireductor aquibiodomus RA22	Nitaqu01	purple	NZ_AJXZ01000028
MTTISCANLWWWAR	Nitratireductor indicus strain CGMCC 1.10953	Nitind01	brown	NZ_FOXZ01000018
MTQARNIAIWWWAR	Pararhizobium polonicum strain F5.1	Rhibac01	brown	NZ_LGLV01000015
MINSMNIGNWWWAR	Pseudorhizobium pelagicum strain R2400B4	Rhimar01	brown	NZ_JOKI01000005.1
MTQARNIAIWWWAR	Rhizobiales bacterium isolate R129_F	Rhibac01	brown	NZ_UEIU01000085
MIKSLNIAVWWWAR	Rhizobium acidisoli strain FH23	Rhisp.14	green	NZ_NWSS01000005
MIKSVNIAVWWWAR	Rhizobium aegyptiacum strain 950	Rhiaet01	green	NZ_LYPM01000012
MIKSVNIAVWWWAR	Rhizobium aethiopicum strain HBR26	Rhiaet01	green	NZ_FMAJ01000018
MIKSLNIAVWWWVR	Rhizobium anhuiense bv. trifolii strain WYCCWR10015	Rhileg01	brown	NZ_LWMO01000044
MIKSLNIAVWWWVR	Rhizobium anhuiense strain C15	Rhileg01	brown	NZ_NWSN01000001
MKQARTLSIWWWAR	Rhizobium arenae strain MIM27	Rhiare01	green	NZ_MOOY01000002
MIKSLNIAVWWWAR	Rhizobium bangladeshense strain 1024	Rhisp.14	green	NZ_LYPN01000002
MIKSLNIAVWWWAR	Rhizobium ecuadorense strain CNPSO 671 NODE_6	Rhisp.14	green	NZ_LFIO01001796
MITSLNIAVWWWAR	Rhizobium esperanzae strain CNPSo 668	Rhiesp01	green	NZ_MXPU01000005
MIKSLNIAVWWWAR	Rhizobium etli CFN 42	Rhisp.14	green	NC_007761
MIKSLNIAVWWWAR	Rhizobium etli CIAT 652	Rhisp.14	green	NC_010994
MTQARILSIWWWAR	Rhizobium giardinii bv. giardinii H152	Rhigia01	brown	NZ_KB902680
MIKSLNIAVWWWAR	Rhizobium hidalgonense strain FH14	Rhisp.14	green	NZ_LODW01000042
MIKSLNIAVWWWVR	Rhizobium leguminosarum bv. phaseoli FA23	Rhileg01	brown	NZ_ATTN01000011
MIKSLNIAVWWWVR	Rhizobium leguminosarum bv. trifolii CC278f Rleg6DRAFT_RLE.4	Rhileg01	brown	NZ_KI912100
MIKSLNIAVWWWVR	Rhizobium leguminosarum bv. trifolii strain Rt24.2 Rt624	Rhileg01	brown	NZ_MAMO01000011
MIKSLNIAVWWWVR	Rhizobium leguminosarum bv. trifolii WSM1325	Rhileg01	brown	NC_012850
MIKSLNIAVWWWAR	Rhizobium leguminosarum bv. trifolii WSM2304	Rhisp.14	green	NC_011369.1
MIKSLNIAVWWWAR	Rhizobium leguminosarum bv. trifolii WSM597	Rhisp.14	green	NZ_JH719381
MIKSLNIAVWWWVR	Rhizobium leguminosarum bv. viciae 3841	Rhileg01	brown	NC_008380.1
MIKSLNIAVWWWVR	Rhizobium leguminosarum bv. viciae GB30	Rhileg01	brown	NZ_ATTP01000001
MIKSLNIAVWWWVR	Rhizobium leguminosarum bv. viciae Ps8	Rhileg01	brown	NZ_AQWI01000069
MIKSLNIAVWWWVR	Rhizobium leguminosarum bv. viciae UPM1131	Rhileg01	brown	NZ_ATYZ01000001
MIKSLNIAVWWWVR	Rhizobium leguminosarum bv. viciae Vc2	Rhileg01	brown	NZ_KB890836
MKTSLNIAVWWWAR	Rhizobium loessense strain CGMCC 1.3401	Rhimon01	blue	NZ_FMTM01000019
MINSMNIGNWWWAR	Rhizobium marinum strain MGL06	Rhimar01	brown	NZ_JMQK01000029
MTTSLNIAVWWWAR	Rhizobium mesoamericanum STM3625	Rhimes01	brown	NZ_HF536772
MTTSLNIAVWWWAR	Rhizobium mesoamericanum STM6155 strain STM 6155	Rhimes01	brown	NZ_ATYY01000016
MKTSLNIAVWWWAR	Rhizobium mongolense USDA 1844	Rhimon01	blue	NZ_ATTQ01000004
MNIVSKNIANWWWGSFTRP	Rhizobium nepotum 39/7	Rhinep01	brown	NZ_JWJH01000006
MIKSLNIAVWWWAR	Rhizobium sophorae strain CCBAU 03386	Rhisp.14	green	NZ_MRDK01000012
MIKSLNIAVWWWAR	Rhizobium sophoriradicis strain JJW1	Rhisp.14	green	NZ_NXDN01000002
MIKSMNIGNWWWAR	Rhizobium sp. 2	Rhisp.03	purple	NZ_PKSP01000010
MNMSLNIAIWWWAR	Rhizobium sp. 2MFCol3.1	Rhisp.11	brown	NZ_KB898354
MNTSLNIAVWWWAR	Rhizobium sp. 42MFCr.1	Rhisp.13	brown	NZ_KB897831
MKIVSKTFAWWWAR	Rhizobium sp. AAP116	Rhisp.04	blue	NZ_LJIB01000004
MKIVSKTFAWWWAR	Rhizobium sp. AAP43	Rhisp.04	blue	NZ_LJHS01000005
MNMSLNIAIWWWAR	Rhizobium sp. AC44/96 AS1H6_13	Rhisp.11	brown	NZ_LXKO01000007
MNIVSMNIANWWWSSFTRP	Rhizobium sp. AN5	Agrtum02	purple	NZ_OCMJ01000004
MNIVSMNIANWWWSSFTRP	Rhizobium sp. AN6A	Agrtum02	purple	NZ_OCNC01000004
MNTSLNNIAVWWWAR	Rhizobium sp. AP16	Agrsp.02	blue	NZ_AJVM01000017
MIKSLNIAVWWWAR	Rhizobium sp. CCGE 510	Rhisp.14	green	NZ_AEYF01000029
MNTSLNIAVWWWAR	Rhizobium sp. CF048	Rhisp.13	brown	NZ_JUHN01000009
MNSMNIANWWPARSTRP	Rhizobium sp. CF080 ctg3	Neosp.01	purple	NZ_AKKC02000010
MTQARILSIWWWVR	Rhizobium sp. CF097	Rhisp.17	green	NZ_JQMF01000012
MNTSLNIAVWWWAR	Rhizobium sp. CF122	Rhisp.13	brown	NZ_AKKA01000023
MNTSLNIAVWWWAR	Rhizobium sp. CF394	Rhisp.13	brown	NZ_JQKY01000006
MNIVSKNIANWWWSSFTRP	Rhizobium sp. IRBG74 circular	Rhisp.05	blue	NC_022535
MIKSLNIAVWWWAR	Rhizobium sp. L18	Rhisp.14	green	NZ_NWSR01000011
MIKSLNIAVWWWAR	Rhizobium sp. L43	Rhisp.14	green	NZ_NWSQ01000016
MNTTSKNIAIWWWGS	Rhizobium sp. Leaf202	Rhisp.08	brown	NZ_LMKD01000008
MNTQSKNIAIWWWGSFTRP	Rhizobium sp. Leaf262	Agrrub01	blue	NZ_LMMM01000002
MISMSNNGNWWWAR	Rhizobium sp. Leaf306	Rhisp.01	brown	NZ_LMNX01000002
MNIMSKNIAIWWWGSFTRP	Rhizobium sp. Leaf311	Rhisp.07	blue	NZ_LMNZ01000001
MISMNNNGNWWWAR	Rhizobium sp. Leaf321	Rhisp.02	brown	NZ_LMOF01000008
MINALILSVWWWAR	Rhizobium sp. Leaf371	Rhisp.15	green	NZ_LMQB01000001
MTQARNIAIWWWAR	Rhizobium sp. Leaf391	Rhibac01	brown	NZ_LMQG01000002
MTQARNIAIWWWAR	Rhizobium sp. Leaf453	Rhibac01	brown	NZ_LMRG01000030
MNTTSKNIAIWWWGS	Rhizobium sp. Leaf68	Rhisp.08	brown	NZ_LMLQ01000008
MNIVSKNIANWWWSSFTRP	Rhizobium sp. LMB1	Rhisp.05	blue	NZ_JZUD01000005.1
MIKSLNIAVWWWAR	Rhizobium sp. M10	Rhisp.14	green	NZ_NWTA01000002
MIKSLNIAVWWWAR	Rhizobium sp. N122 1	Rhisp.14	green	NZ_LOKU01000003
MISMSNNGNWWWAR	Rhizobium sp. NFR12	Rhisp.01	brown	NZ_FNWM01000007
MNMSLNNIAVWWWAR	Rhizobium sp. NFR17 Ga0058996_101	Rhisp.09	brown	NZ_QLTG01000001
MINARILSVWWWAR	Rhizobium sp. PPCC3A592 Ga0191663_102	Rhisp.16	green	NZ_QJSR01000002.1
MIKSLNIAVWWWAR	Rhizobium sp. R339	Rhisp.14	green	NZ_LOKV01000001
MIKSLNIAVWWWAR	Rhizobium sp. R634	Rhisp.14	green	NZ_LOKW01000028
MIKSLNIAVWWWAR	Rhizobium sp. R635 6	Rhisp.14	green	NZ_LOKX01000008
MNTSLNIAVWWWAR	Rhizobium sp. R711	Rhisp.13	brown	NZ_LOKZ01000038
MNTSLNIAVWWWAR	Rhizobium sp. R72	Rhisp.13	brown	NZ_LOLA01000038
MNTSLNIAIWWWAR	Rhizobium sp. Root1203	Rhisp.12	brown	NZ_LMCW01000006
MKQARILSIWWWAR	Rhizobium sp. Root1212	Rhisp.18	green	NZ_LMDA01000012
MTNARNIAIWWWAR	Rhizobium sp. Root1334	Rhisp.20	green	NZ_LMEY01000023
MKTSLIMAIWWWARS	Rhizobium sp. Root149	Rhisp.10	brown	NZ_LMGD01000012
MKQARILSIWWWAR	Rhizobium sp. Root268	Rhisp.18	green	NZ_LMJD01000012
MTQARNISIWWWAR	Rhizobium sp. Root482	Rhisp.19	green	NZ_LMFA01000020
MTQSRNIAIWWWAR	Rhizobium sp. Root483D2	Rhisp.21	brown	NZ_LMFB01000006
MNTTSKNIAIWWWGS	Rhizobium sp. Root564	Rhisp.08	brown	NZ_LMGN01000018
MNMSLNIAIWWWAR	Rhizobium sp. Root708	Rhisp.11	brown	NZ_LMHV01000042
MTNARNIAIWWWAR	Rhizobium sp. Root73	Rhisp.20	green	NZ_LMIF01000023
MKIVSKTFAWWWAR	Rhizobium sp. RU33A	Rhisp.04	blue	NZ_FTMQ01000003
MNIVSKNIANWWWSSFTRP	Rhizobium sp. S41 1	Rhisp.05	blue	NZ_CP016320
MITSLNIAVWWWAR	Rhizobium sp. S9	Rhiesp01	green	NZ_NWSU01000004
MNIVSMNIANWWWSSFTRP	Rhizobium sp. TBD182	Agrtum02	purple	NZ_BDLN01000005
MNIVSMNIANWWWGSFTRP	Rhizobium sp. UGM03033004	Rhisp.06	blue	NZ_QKML01000002.1
MNIVSKNIANWWWSSFTRP	Rhizobium sp. UR51a	Rhisp.05	blue	NZ_JYFU01000014
MNIVSKNIANWWWSSFTRP	Rhizobium sp. Y9 1	Rhisp.05	blue	NZ_CP017999
MNMSLNIAIWWWAR	Rhizobium sp. YR519	Rhisp.11	brown	NZ_JQLD01000009
MKKSLNIAVWWWAR	Rhizobium sullae WSM1592	Rhisul01	brown	NZ_ATZB01000003
MTTSLNNIAVWWWAR	Rhizobium tropici strain IGFRI Rhizo19 157	Rhitro01	purple	NZ_QMKK01000021.1
MKIVSKTFAWWWAR	Rhizobium wuzhouense strain W44	Rhisp.04	blue	NZ_QJRY01000004
MTNLQIAMWWWRAF	Rhodobium orientis strain DSM 11290 4.3585	Rhoori01	green	NZ_NPEV01000043
MANTQNISIWWWAR	Sinorhizobium americanum strain FG01	Sinfre01	green	NZ_LODU01000036
MANTQNISIWWWAR	Sinorhizobium fredii CCBAU 83622	Sinfre01	green	NZ_AJQP01000137
MANTQNISIWWWAR	Sinorhizobium fredii CCBAU 83643	Sinfre01	green	NZ_AJQQ01000144
MANTQNISIWWWAR	Sinorhizobium fredii CCBAU 83753	Sinfre01	green	NZ_AJQS01000123
MANTQNISIWWWAR	Sinorhizobium fredii NGR234	Sinfre01	green	NC_012587
MANTQNISIWWWAR	Sinorhizobium fredii USDA 257	Sinfre01	green	NC_018000.1
MTNTQNISIWWWAR	Sinorhizobium medicae DI28	Sinmed01	green	NZ_ATTL01000001
MTNTQNISIWWWAR	Sinorhizobium medicae strain Str1	Sinmed01	green	NZ_NBUQ01000083
MTNTQNISIWWWAR	Sinorhizobium medicae WSM1115	Sinmed01	green	NZ_KB905363
MTNTQNISIWWWAR	Sinorhizobium medicae WSM1369	Sinmed01	green	NZ_AQUS01000305
MTNTQNISIWWWAR	Sinorhizobium medicae WSM419	Sinmed01	green	NC_009636
MANTQNISIWWWAR	Sinorhizobium meliloti 2011	Sinfre01	green	NC_020528
MANTQNISIWWWAR	Sinorhizobium meliloti A0641M	Sinfre01	green	NZ_AKZY01000410
MANTQNISIWWWAR	Sinorhizobium meliloti AK11	Sinfre01	green	NZ_AKZV01000233
MANTQNISIWWWAR	Sinorhizobium meliloti BL225C	Sinfre01	green	NC_017322.1
MANTQNISIWWWAR	Sinorhizobium meliloti CCNWSX0020	Sinfre01	green	NZ_AGVV01000080
MANTQNISIWWWAR	Sinorhizobium meliloti CIAM1775	Sinfre01	green	NZ_ATYH01000014
MANTQNISIWWWAR	Sinorhizobium meliloti GVPV12	Sinfre01	green	NZ_ATZC01000025
MANTQNISIWWWAR	Sinorhizobium meliloti MVIII	Sinfre01	green	NZ_ATTK01000023.1
MANTQNISIWWWAR	Sinorhizobium meliloti RU11/001	Sinfre01	green	NZ_CP021219
MANTQNISIWWWAR	Sinorhizobium meliloti SM11	Sinfre01	green	NC_017325
MANTQNISIWWWAR	Sinorhizobium meliloti SM11	Sinfre01	green	NC_017325.1
MANTQNISIWWWAR	Sinorhizobium saheli strain LMG 7837 C795	Sinfre01	green	NZ_LNQB01000068
MTNARNISIWWWAR	Sinorhizobium sp. A49 1	Enssp.03	purple	NZ_MUNW01000061
MANTQNISIWWWAR	Sinorhizobium sp. BJ1	Sinfre01	green	NZ_NWTH01000004
MANTQNISIWWWAR	Sinorhizobium sp. FG01	Sinfre01	green	NZ_NWTB01000004
MENARNISIWWWAR	Sinorhizobium sp. GW3	Enssp.01	green	NZ_AUSY01000041
MANTQNISIWWWAR	Sinorhizobium sp. NG07B	Sinfre01	green	NZ_NWTD01000001
MANTQNISIWWWAR	Sinorhizobium sp. PC2	Sinfre01	green	NZ_LATE01000047
