## Supplementary material for "The bacterial leader peptide peTrpL has a conserved function in antibiotic-dependent posttranscriptional regulation of ribosomal genes": Table S3

### Sheet:  Oligonucleotides
Table S3. Oligonucleotides used in this work. If not stated otherwise, the oligonucleotides correspond to S. meliloti sequences.
Oligonucleotide designation	Sequence	Comment	Reference	Primer pair efficiency
MS2_RcsR1_fw	CGGATCCCGTACACCATCAGGGTACGTTTTTCAGACACCATCAGGGTCTGCCATGGCAAACACGCAGAAC	pRK-MS2-rnTrpL construction, forward primer for amplification of the rnTrpL sequence and ist cloning in pRK4352 cleaved with BamHI and EcoRI; BamHI restriction site is underlined.	This work	N/A
RcsR1_rv	CGAATTCAAAAAAGCCGCCTCGAAATCTC	pRK-MS2-rnTrpL construction, reverse primer for amplification of the rnTrpL sequence and ist cloning in pRK4352 cleaved with BamHI and EcoRI; EcoRI restriction site is underlined.	This work	N/A
Sm-trpLORF-seNde	TatggcgaacacccagaacatcagcatttggtggtgggcccggtagT	pSRKGm-peTrpL construction. Sense strand oligonucleotide for cloning of the trpL sORF into NdeI and XbaI cleaved pSRK after annealing with a complementary oligonucleotide.	This work	N/A
Sm-trpLORF-asXba	CTAGActaccgggcccaccaccaaatgctgatgttctgggtgttcgcCA	pSRKGm-peTrpL construction. Antisense strand oligonucleotide for cloning of the trpL sORF into NdeI and XbaI cleaved pSRK after annealing with a complementary oligonucleotide.	This work	N/A
Flag3-trpL-seNde	TatgGACTATAAGGACCATGACGGCGACTATAAGGACCATGACATCGACTATAAGGACGACGACGACAAGgcgaacacccagaacatcagcatttggtggtgggcccggtagT	pSRKGm-3×FLAG-peTrpL construction. Sense strand oligonucleotide encoding 3xFLAG-TrpL. Cloning into NdeI and XbaI cleaved pSRK after annealing with a complementary oligonucleotide	This work	N/A
Flag3-trpL-asXba	CTAGActaccgggcccaccaccaaatgctgatgttctgggtgttcgcCTTGTCGTCGTCGTCCTTATAGTCGATGTCATGGTCCTTATAGTCGCCGTCATGGTCCTTATAGTCCA	pSRKGm-3×FLAG-peTrpL construction. Antisense strand oligonucleotide encoding 3xFLAG-TrpL. Cloning into NdeI and XbaI cleaved pSRK after annealing with a complementary oligonucleotide	This work	N/A
NdeI-rplU-fwd :	CGCACATATGttcgcagtcatcaagaccg	pSRKGm-rplUrpmA’-egfp construction. Forward primer for in frame cloning of rplU in pSRKGm, NdeI restriction site is underlined.	This work	N/A
5‘-egfp-rpmA-rev	ACAGCTCCTCGCCCTTGCTgtgtgccattggtgttctc	pSRKGm-rplUrpmA’-egfp construction. Reverse primer complementary to the 5'-end of rpmA and with egfp overlap for rplUrpmA'::egfp fusion	This work	N/A
rpmA-egfp-fwd	gagaacaccaatggcacacAGCAAGGGCGAGGAGCTGT	pSRKGm-rplUrpmA’-egfp construction. Forward primer complementary to the 5'-end of egfp (starting with the 3rd codon) )and with rpmA overlap for rplUrpmA'::egfp fusion	This work	N/A
XbaI-egfp-rev	TGCTCTAGATTACTTGTACAGCTCGTCCA	pSRKGm-rplUrpmA’-egfp construction. Reverse egfp primer with XbaI restriction site for cloning in pSRKGm	Melior et al., 2019	N/A
rplU-G-228-C-FW	ccttcaaCaagcgccgccgccagaact	pSRKGm-rplU-G228C-rpmA’-egfp construction. Forward Primer for site directed mutagenesis for compensatory rplU mutation.	This work	N/A
rplU-G-228-C-RV	ggcgcttGttgaaggcgatgaccttct	pSRKGm-rplU-G228C-rpmA’-egfp construction. Reverse Primer for site directed mutagenesis for compensatory rplU mutation.	This work	N/A
rplU-CC-222-GG-FW	gtcatcgGGttcaagaagcgccgccgcc	pSRKGm-rplU-CC221,222GG-rpmA’-egfp construction. Forward Primer for site directed mutagenesis for compensatory rplU mutation.	This work	N/A
rplU-CC-222-GG-RV	tcttgaaCCcgatgaccttcttggcgcg	pSRKGm-rplU-CC221,222GG-rpmA’-egfp construction. Reverse Primer for site directed mutagenesis for compensatory rplU mutation.	This work	N/A
TrpL-N3A-fw	TatggcgGCcacccagaacatcagcatttggtggtgggcccggtagT	pSRKGm-peTrpL-N3A construction. Sense strand oligonucleotide for cloning of the trpL sORF into NdeI and XbaI cleaved pSRK after annealing with a complementary oligonucleotide.	This work	N/A
TrpL-N3A-rv	CTAGActaccgggcccaccaccaaatgctgatgttctgggtgGCcgcca	pSRKGm-peTrpL-N3A construction. Antisense strand oligonucleotide for cloning of the trpL sORF into NdeI and XbaI cleaved pSRK after annealing with a complementary oligonucleotide.	This work	N/A
TrpL-T4A-fw	TatggcgaacGcccagaacatcagcatttggtggtgggcccggtagT	pSRKGm-peTrpL-T4A construction. Sense strand oligonucleotide for cloning of the trpL sORF into NdeI and XbaI cleaved pSRK after annealing with a complementary oligonucleotide.	This work	N/A
TrpL-T4A-rv	CTAGActaccgggcccaccaccaaatgctgatgttctgggCgttcgcca	pSRKGm-peTrpL-T4Aconstruction. Antisense strand oligonucleotide for cloning of the trpL sORF into NdeI and XbaI cleaved pSRK after annealing with a complementary oligonucleotide.	This work	N/A
TrpL-Q5A-fw	TatggcgaacaccGCgaacatcagcatttggtggtgggcccggtagT	pSRKGm-peTrpL-Q5A construction. Sense strand oligonucleotide for cloning of the trpL sORF into NdeI and XbaI cleaved pSRK after annealing with a complementary oligonucleotide.	This work	N/A
TrpL-Q5A-rv	CTAGActaccgggcccaccaccaaatgctgatgttcGCggtgttcgcca	pSRKGm-peTrpL-Q5A construction. Antisense strand oligonucleotide for cloning of the trpL sORF into NdeI and XbaI cleaved pSRK after annealing with a complementary oligonucleotide.	This work	N/A
TrpL-N6A-fw	TatggcgaacacccagGCcatcagcatttggtggtgggcccggtagT	pSRKGm-peTrpL-N6A construction. Sense strand oligonucleotide for cloning of the trpL sORF into NdeI and XbaI cleaved pSRK after annealing with a complementary oligonucleotide.	This work	N/A
TrpL-N6A-rv	CTAGActaccgggcccaccaccaaatgctgatgGCctgggtgttcgcca	pSRKGm-peTrpL-N6A construction. Antisense strand oligonucleotide for cloning of the trpL sORF into NdeI and XbaI cleaved pSRK after annealing with a complementary oligonucleotide.	This work	N/A
TrpL-I7A-fw	TatggcgaacacccagaacGCcagcatttggtggtgggcccggtagT	pSRKGm-peTrpL-I7A construction. Sense strand oligonucleotide for cloning of the trpL sORF into NdeI and XbaI cleaved pSRK after annealing with a complementary oligonucleotide.	This work	N/A
TrpL-I7A-rv	CTAGActaccgggcccaccaccaaatgctgGCgttctgggtgttcgcca	pSRKGm-peTrpL-I7A construction. Antisense strand oligonucleotide for cloning of the trpL sORF into NdeI and XbaI cleaved pSRK after annealing with a complementary oligonucleotide.	This work	N/A
TrpL-S8A-fw	TatggcgaacacccagaacatcGCcatttggtggtgggcccggtagT	pSRKGm-peTrpL-S8A construction. Sense strand oligonucleotide for cloning of the trpL sORF into NdeI and XbaI cleaved pSRK after annealing with a complementary oligonucleotide.	This work	N/A
TrpL-S8A-rv	CTAGActaccgggcccaccaccaaatgGCgatgttctgggtgttcgcca	pSRKGm-peTrpL-S8A construction. Antisense strand oligonucleotide for cloning of the trpL sORF into NdeI and XbaI cleaved pSRK after annealing with a complementary oligonucleotide.	This work	N/A
TrpL-I9A-fw	TatggcgaacacccagaacatcagcGCCtggtggtgggcccggtagT	pSRKGm-peTrpL-I9A construction. Sense strand oligonucleotide for cloning of the trpL sORF into NdeI and XbaI cleaved pSRK after annealing with a complementary oligonucleotide.	This work	N/A
TrpL-I9A-rv	CTAGActaccgggcccaccaccaGGCgctgatgttctgggtgttcgcca	pSRKGm-peTrpL-I9A construction. Antisense strand oligonucleotide for cloning of the trpL sORF into NdeI and XbaI cleaved pSRK after annealing with a complementary oligonucleotide.	This work	N/A
TrpL-W10A-fw	TatggcgaacacccagaacatcagcattGCgtggtgggcccggtagT	pSRKGm-peTrpL-W10A construction. Sense strand oligonucleotide for cloning of the trpL sORF into NdeI and XbaI cleaved pSRK after annealing with a complementary oligonucleotide.	This work	N/A
TrpL-W10A-rv	CTAGActaccgggcccaccacGCaatgctgatgttctgggtgttcgcca	pSRKGm-peTrpL-W10A construction. Antisense strand oligonucleotide for cloning of the trpL sORF into NdeI and XbaI cleaved pSRK after annealing with a complementary oligonucleotide.	This work	N/A
TrpL-W11A-fw	TatggcgaacacccagaacatcagcatttggGCgtgggcccggtagT	pSRKGm-peTrpL-W11A construction. Sense strand oligonucleotide for cloning of the trpL sORF into NdeI and XbaI cleaved pSRK after annealing with a complementary oligonucleotide.	This work	N/A
TrpL-W11A-rv	CTAGActaccgggcccacGCccaaatgctgatgttctgggtgttcgcca	pSRKGm-peTrpL-W11A construction. Antisense strand oligonucleotide for cloning of the trpL sORF into NdeI and XbaI cleaved pSRK after annealing with a complementary oligonucleotide.	This work	N/A
TrpL-W12A-fw	TatggcgaacacccagaacatcagcatttggtggGCggcccggtagT	pSRKGm-peTrpL-W12A construction. Sense strand oligonucleotide for cloning of the trpL sORF into NdeI and XbaI cleaved pSRK after annealing with a complementary oligonucleotide.	This work	N/A
TrpL-W12A-rv	CTAGActaccgggccGCccaccaaatgctgatgttctgggtgttcgcca	pSRKGm-peTrpL-W12A construction. Antisense strand oligonucleotide for cloning of the trpL sORF into NdeI and XbaI cleaved pSRK after annealing with a complementary oligonucleotide.	This work	N/A
TrpL-R14A-fw	TatggcgaacacccagaacatcagcatttggtggtgggccGCgtagT	pSRKGm-peTrpL-R14A construction. Sense strand oligonucleotide for cloning of the trpL sORF into NdeI and XbaI cleaved pSRK after annealing with a complementary oligonucleotide.	This work	N/A
TrpL-R14A-rv	CTAGActacGCggcccaccaccaaatgctgatgttctgggtgttcgcca	pSRKGm-peTrpL-R14A construction. Antisense strand oligonucleotide for cloning of the trpL sORF into NdeI and XbaI cleaved pSRK after annealing with a complementary oligonucleotide.	This work	N/A
SmelExoP_FW_Xba	gcTCTAGAgtggtcgaatggggaagaac	pSUP202pol4-exoP construction. Forward primer for amplification of an exoP fragment, which was cloned as a S. meliloti chromosome interation site in pSUP202pol4.	This work	N/A
SmelExoP_RV_Hind	cccAAGCTTatgcactttcttacccgcc	pSUP202pol4-exoP construction. Reverse primer for amplification of an exoP fragment, which was cloned as a S. meliloti chromosome interation site in pSUP202pol4.	This work	N/A
EcoRI-Pas-rpmA-fw	cgGAATTCcctgacgagctcggtttgca	pSUP-Pas-rpmA-egfp (pSUP202pol4-exoP derivative) construction, for PCR amplification of the putative Pas-rpmA region, forward primer	This work	N/A
Pas_rpmA_sSD-rv	CTCCTCTTTAATgtctacgtgtctgtaatgccga	pSUP-Pas-rpmA-egfp (pSUP202pol4-exoP derivative) construction, for PCR amplification of the putative Pas-rpmA region, reverse primer with a tail harboring a standard bacterial Shine-Dalgarno sequence.	This work	N/A
rpmA-sSD-egfp-fw	gacacgtagacATTAAAGAGGAGAAATTAACTATGGTGAGCAAGGGCGAGGAG	pSUP-Pas-rpmA-egfp (pSUP202pol4-exoP derivative) construction, for PCR amplification of egfp, forward primer with a tail harboring a standard bacterial Shine-Dalgarno sequence.	This work	N/A
PstI-egfp-rev	AACTGCAGTTACTTGTACAGCTCGTCCATGC	pSUP-Pas-rpmA-egfp (pSUP202pol4-exoP derivative) construction, for PCR amplification of egfp, reverse primer	This work	N/A
SpsSDATGoptLKp_f	CTAGTATTAAAGAGGAGAAATTAACTATGAGCACCGCCGTCCGCCCGGCCCGCCTGTGGTGGCGCACCTCGTAAGGTAC	pRJ-Bja-peTrpL construction. Sense strand oligonucleotide for cloning of B. japonicum trpL (with synonymous codons) into pRJ-MCS, which was cleaved with SpeI and KpnI (after annealing with a complementary oligonucleotide). The oligonucleotide contains a standard bacterial Shine-Dalgarno sequence.	This work	N/A
SpsSDATGoptLKp_r	CTTACGAGGTGCGCCACCACAGGCGGGCCGGGCGGACGGCGGTGCTCATAGTTAATTTCTCCTCTTTAATA	pRJ-Bja-peTrpL construction. Antisense strand oligonucleotide for cloning of B. japonicum trpL (with synonymous codons) into pRJ-MCS, which was cleaved with SpeI and KpnI (after annealing with a complementary oligonucleotide). The oligonucleotide contains a standard bacterial Shine-Dalgarno sequence.	This work	N/A
Atu-peTrpL-seNde	TatgaaCatcgtCtcGaagaacatCgcCaactggtggtggTCGTCcttCCTCcgCccGtAGT	pSRKGm-Atu-peTrpL construction; sense strand oligonucleotide for cloning of A.tumefaciens trpL (with synonymous codons) into pSRKGm, which was cleaved with NdeI and XbaI (after annealing with a complementary oligonucleotide).	This work	N/A
Atu-peTrpL-asXba	CTAGACTaCggGcgGAGGaagGACGAccaccaccagttGgcGatgttcttCgaGacgatGttcatCA	pSRKGm-Atu-peTrpL construction; antisense strand oligonucleotide for cloning of A.tumefaciens trpL (with synonymous codons) into pSRKGm, which was cleaved with NdeI and XbaI (after annealing with a complementary oligonucleotide).	This work	N/A
SMc01317_f	ATCCTCGACACCTCCTACAC	rpoB qRT-PCR analysis,forward primer	Baumgardt et al., 2016	1998
SMc01317_r	GATAGTTGCCGTAGAGATCG	rpoB qRT-PCR analysis, reverse primer	Baumgardt et al., 2016
RcsR1-RT-PCR-f	ATGGCAAACACGCAGAACAT	rnTrpL qRT-PCR analysis, forward primer	This work	1995
RcsR1-RT-PCR-r	AAAGCCGCCTCGAAATCTCC	rnTrpL qRT-PCR analysis, reverse primer	This work
trpE-FW1-qPCR-19	tccataccctcgcgaactac	trpE(G) qRT-PCR analysis, forward primer	Melior et al., 2019	1994
trpE-RE1-qPCR-19	ccttcttgatcgtcgccttg	trpE(G) qRT-PCR analysis, reverse primer	Melior et al., 2019
SMc00236	CGTCCTCGTCGAAGTACAC	trpC qRT-PCR analysis, forward primer	Baumgardt et al., 2016	1993
SMc00236	GGTAATCCCGCTCTTCTCTA	trpC qRT-PCR analysis, reverse primer	Baumgardt et al., 2016
trpD-F-qrt	GATCACCAACTTCGAGCTGA	trpD qRT-PCR analysis, forward primer	This work	1933
trpD-R-down-qrt	CCTGCTATCATCAACGAAGC	trpD qRT-PCR analysis, reverse primer	This work
Smel-rplU-fw-qPCR	ATTCACCGAGATCCTGATGG	rplU qRT-PCR analysis, forward primer	This work	1965
Smel-rplU-rv-qPCR:	ATGTCCAGGATACGGACGAT	rplU qRT-PCR analysis, reverse primer	This work
SMc03772_f	ATGGCACACAAGAAAGCTG	rpmA qRT-PCR analysis, forward primer	This work	1932
SMc03772_r	GTAAGCGCAAAAATCGTATG	rpmA qRT-PCR analysis, reverse primer	This work
pRK_Level_qPCR1	CTTGAGCGTCGATTTTTGTG	qPCR of pRK4352 and pRK-rnTrpL, forward primer	This work	1955
pRK_Level_qPCR2	CGGTATCAGCTCACTCAAAG	qPCR of pRK4352 and pRK-rnTrpL, reverse primer	This work
pSUP_fwd	TCCTTGAAGCTGTCCCTGAT	qPCR of pSUP-Pas-rpmA-egfp , forward primer	This work	1981
pSUP_rev	GAGAAGCAGGCCATTATCGC	qPCR of pSUP-Pas-rpmA-egfp , reverse primer	This work
Bja-trpE-fw	ACATGCTCGCCGACTATTTC	B. japonicum trpE qRT-PCR analysis, forward primer	This work	1967
Bja-trpE-re	GCATCGATCGTCTTCCTGAT	B. japonicum trpE qRT-PCR analysis, reverse primer	This work
Bja-rpmA-fw	gtcgcgattcaaagggcaa	B. japonicum rpmA qRT-PCR analysis, forward primer	This work	1965
Bja-rpmA-re	tttggcttggaacgtgacg	B. japonicum rpmA qRT-PCR analysis, reverse primer	This work
Bja-rplU-fw	CTCGGCATTTCCTGTTTCGG	B. japonicum rplU qRT-PCR analysis, forward primer	This work	1967
Bja-rplU-re	CGGGATTTTCGAGCGTTCTT	B. japonicum rplU qRT-PCR analysis, reverse primer	This work
Bja-rpoB-Fw	gagtcttcgaagttgtagcc	B. japonicum rpoB qRT-PCR analysis, forward primer	This work	1945
Bja-rpoB-Re	atctaccggctgatgaagta	B. japonicum rpoBqRT-PCR analysis, reverse primer	This work
Atu-trpE-fw	CGATCGTGCAGCTGAATGAA	A. tumefaciens trpE qRT-PCR analysis, forward primer	This work	1956
Atu-trpE-re	AGCACCGTGATCTCGTCG	A. tumefaciens trpE qRT-PCR analysis, reverse primer	This work
Atu-rpmA-fw	cgccttggcgtaaagaagtt	A. tumefaciens rpmA qRT-PCR analysis, forward primer	This work	1971
Atu-rpmA-re	gaagttcacgttacctgcgg	A. tumefaciens rpmA qRT-PCR analysis, reverse primer	This work
Atu-rplU-fw	TGTTCGCAGTCATCAAGACC	A. tumefaciens rplUqRT-PCR analysis, forward primer	This work	1989
Atu-rplU-re	ACAAAGGGAGCACCAAACTG	A. tumefaciens rplU qRT-PCR analysis, reverse primer	This work
Atu-rpoB-Fw	gaaggtggcaagaagctgac	A. tumefaciens rpoB qRT-PCR analysis, forward primer	This work	1956
Atu-rpoB-Rev	attgacgtggtcgatgttga	A. tumefaciens rpoB qRT-PCR analysis, reverse primer	This work
egfp-qRT-fw	GTGAAGGTGATGCAACATAC	qRT-PCR analysis of egfp (GC-rich codons), forward primer	This work	1986
egfp-qRT-rv	TTCAAACTTGACTTCAGCAC	qRT-PCR analysis of egfp (GC-rich codons), reverse primer	This work
rplUshort_qRT_FW	CCAAGAAGGTCATCGCCT	qRT-PCR analysis of mini-rplU, forward primer	This work	1936
rplUshort_qRT_RV	CGATCGTCTGATGCTGGC	qRT-PCR analysis of mini-rplU, reverse primer	This work
trpDshort_qRT_FW	GGCGCCAAGGTCGCCTTG	qRT-PCR analysis of mini-trpD, forward primer	This work	1929
trpDshort_qRT_RV	TCTCCTCAAGCCGCGTTC	qRT-PCR analysis of mini-trpD, reverse primer	This work
SmelRcsR1	GCTCCATCTCTCAATCACGCATG	Northern blot analysis of rnTrpL	Baumgardt et al., 2016	N/A
5S-rRNA_Smel	GTTCGGAATGGGAACGGGTGCAG	Northern blot analysis of 5S rRNA	Baumgardt et al., 2016	N/A
rplUshort_Nblot	GCTTCTTGAAGGCGATGACCTTC	Northern blot analysis of mini-rplU	This work	N/A
T7-rplU-Plus	GTA ATA CGA CTC ACT ATA GGG CCG CGC CAA GAA GGT CAT CGC CTT CAA GAA GCG CCG CCG CCA GAA CTC CAA GCG CTC GCG CGG CCA TC	sense oligonucleotide with T7 promoter for in vitro transcription of a mini-rplU transcript	This work	N/A
T7-rplU-Minus	GATGGCCGCGCGAGCGCTTGGAGTTCTGGCGGCGGCGCTTCTTGAAGGCGATGACCTTCTTGGCGCGGCCCTATAGTGAGTCGTATTAC	antisense oligonucleotide for in vitro transcription of a mini-rplU transcript, complementary to the sense oligonucleotide with T7 promoter	This work	N/A
T7-trpD-Minus	TCT CCT CAA GCC GCG TTC GAG ACG GTG ATC AAC CGC TGC AAG GCG ACC TTG GCG CCC TAT AGT GAG TCG TAT TAC	sense oligonucleotide with T7 promoter for in vitro transcription of a mini-trpD transcript	This work	N/A
T7-trpD-Plus	GTA ATA CGA CTC ACT ATA GGG CGC CAA GGT CGC CTT GCA GCG GTT GAT CAC CGT CTC GAA CGC GGC TTG AGG AGA	antisense oligonucleotide for in vitro transcription of a mini-trpDtranscript, complementary to the sense oligonucleotide with T7 promoter	This work	N/A
AsRplUshort-T7(+)	GGGCCGCGCCAAGAAGGT	oligonucleotide 1 for PCR amplification of a template for in vitro transcription of a mini-anti-rplU transcript	This work	N/A
T7-AsRplUshort(-)	GTAATACGACTCACTATAGGGATGGCCGCGCGAGCGCT	oligonucleotide 2 with T7 promoter for PCR amplification of atemplate for in vitro transcription of a mini-anti-rplU transcript	This work	N/A
T7-MS2_Fw	GTAATACGACTCACTATAGGGCGTACACCATCAGGGTACGT	forward primer for amplification of a template for MS2-rnTrpL in vitro transcription; used together with the reverse primer RcsR1_rv	This work	N/A
SpikeT7-RsCrtA-Fw	TAATACGACTCACTATAGggccgaatcgccgatctac	forward primer with T7 promoter sequence for PCR amplification of a crtA gene portion from Rhodobacter sphaeroides 2.4.1. The size of the PCR product is 174 bp.	This work	N/A
Spike-RsCrtA-Rv	gggcttgcccttgaagttc	reverse primer for PCR amplification of a crtA gene portion from Rhodobacter sphaeroides 2.4.1. The size of the PCR product is 174 bp	This work	N/A
N/A, not applicable
