## Supplementary material for "The bacterial leader peptide peTrpL has a conserved function in antibiotic-dependent posttranscriptional regulation of ribosomal genes": Table S4

### Sheet: Table S3 Plasmids
Table S4. Plasmids used in this work.
Plasmid	Description	Reference
pRK4352	Tcr, broad host range vector with rrn promoter from Rhodobacter sphaeroides.	Mank et al., 2012
pRK-rnTrpL (synonym pRK-RcsR1)	pRK4352 derivative; constitutive transcription of rnTrpL	Baumgardt et al., 2016, Melior et al., 2019
pRK-rnTrpL-AU1,2UA	pRK-rnTrpL; in the rnTrpL-AU1,2UA, the start codon was exchanged for a stop codon, thus inactivating the trpL sORF	Melior et al., 2019
pRK-MS2-rnTrpL	pRK4352 derivative; constitutive transcription of MS2-rnTrpL	This work
pSRKTc	Tcr, broad host range vector for IPTG inducible gene expression	Khan et al., 2008
pSRKGm	Gmr, broad host range vector for IPTG inducible gene expression	Khan et al., 2008
pSRKTc-rnTrpL	pSRKTc derivative; inducible production of lacZ'-rnTrpL	Melior et al., 2019
pSRKTc-rnTrpL-CG40,41GC	pSRKTc derivative; inducible production of lacZ'-rnTrpL variant with indicated mutations	Melior et al., 2019
pSRKTc-rnTrpL-GG46,47CC	pSRKTc derivative; inducible production of lacZ'-rnTrpL variant with indicated mutations	Melior et al., 2019
pSRKGm-rnTrpL	pSRKGm derivative; inducible production of lacZ'-rnTrpL	Melior et al., 2019
pSRKGm-peTrpL	pSRKGm derivative; inducible production of peTrpL.	This work
pSRKGm-peTrpL-N3A	pSRKGm derivative; inducible production of peTrpL with indicated alanine substitution	This work
pSRKGm-peTrpL-T4A	pSRKGm derivative; inducible production of peTrpL with indicated alanine substitution	This work
pSRKGm-peTrpL-Q5A	pSRKGm derivative; inducible production of peTrpL with indicated alanine substitution	This work
pSRKGm-peTrpL-N6A	pSRKGm derivative; inducible production of peTrpL with indicated alanine substitution	This work
pSRKGm-peTrpL-I7A	pSRKGm derivative; inducible production of peTrpL with indicated alanine substitution	This work
pSRKGm-peTrpL-S8A	pSRKGm derivative; inducible production of peTrpL with indicated alanine substitution	This work
pSRKGm-peTrpL-I9A	pSRKGm derivative; inducible production of peTrpL with indicated alanine substitution	This work
pSRKGm-peTrpL-W10A	pSRKGm derivative; inducible production of peTrpL with indicated alanine substitution	This work
pSRKGm-peTrpL-W11A	pSRKGm derivative; inducible production of peTrpL with indicated alanine substitution	This work
pSRKGm-peTrpL-W12A	pSRKGm derivative; inducible production of peTrpL with indicated alanine substitution	This work
pSRKGm-peTrpL-R14A	pSRKGm derivative; inducible production of peTrpL with indicated alanine substitution	This work
pSRKGm-3×FLAG-peTrpL	pSRKGm derivative; inducible production of peTrpL harboring a N-terminally fused triple FLAG-tag	This work
pSRKGm-rplUrpmA’-egfp	pSRKGm derivative with a bicistronic rplUrpmA’-egfp fusion	This work
pSRKGm-rplU-CC222GG-rpmA’-egfp	pSRKGm-rplUrpmA’-egfp derivative with indicated mutations in rplU	This work
pSRKGm-rplU-G228C-rpmA’-egfp	pSRKGm-rplUrpmA’-egfp derivative with indicated mutations in rplU	This work
pSUP202pol4	Tcr, suicide vector, unable to replicate in S. meliloti	Fischer et al., 1993
pSUP202-exoP	pSUP202pol4 derivative with integrated 3'-terminal exoP region for chromosomal integration in S. meliloti.	This work
pSUP-Pas-rpmA-egfp	pSUP202-exoP derivative with cloned Pas-rpmA-egfp fusion for detection of an antisense promoter activity downstream or rpmA	This work
pRJ-MCS	Tcr, vector for chromosomal integration in B. japonicum USDA genome, the multiple cloning site (MCS) is located downstream of a constitutive Paph promoter	Hahn et al., 2016
pRJ-Bja-peTrpL	pRJ-MCS derivative with cloned B. japonicum USDA 110 trpL sORF (containing synonymous, non-rare codons) preceded by a typical bacterial Shine Dalgarno sequence	This work
pRJ-Bja-rnTrpL	pRJ-MCS derivative for constitutive overproduction of the B. japonicum USDA 110 rnTrpL homolog	Melior et al., 2019
pSRKTc-Atu-peTrpL	pSRKTc derivative with cloned A. tumefaciens trpL sORF (containing synonymous, non-rare codons)	This work
pSRKTc-Atu-rnTrpL	pSRKTc derivative for induced overproduction of the lacZ'-rnTrpL homolog of A. tumefaciens	Melior et al., 2019
pLK46	Used as a template for PCR amplification of a GC-rich egfp	McIntosh et al., 2008
