## Supplementary material for "The bacterial leader peptide peTrpL has a conserved function in antibiotic-dependent posttranscriptional regulation of ribosomal genes": Table S5

### Sheet: transitions
Table S5. Precursor ion masses (Q1 m/z), fragment ion masses (Q3 m/z), the optimized collision energy and all monitored transitions are provided for the quantified peTrpL peptide in both isotope forms.
Precursor Ion m/z Q1	Fragment Ion m/z Q3	Collision Energy	Peptide Sequence	Fragment Ion	Isotope Label
893.94	1369.7	30.6	MANTQNISIWWWAR	y10	heavy
893.94	1241.65	30.6	MANTQNISIWWWAR	y9	heavy
893.94	1127.6	30.6	MANTQNISIWWWAR	y8	heavy
893.94	1014.52	30.6	MANTQNISIWWWAR	y7	heavy
893.94	927.486	30.6	MANTQNISIWWWAR	y6	heavy
888.936	1359.7	30.6	MANTQNISIWWWAR	y10	light
888.936	1231.64	30.6	MANTQNISIWWWAR	y9	light
888.936	1117.59	30.6	MANTQNISIWWWAR	y8	light
888.936	1004.51	30.6	MANTQNISIWWWAR	y7	light
888.936	917.478	30.6	MANTQNISIWWWAR	y6	light
